# *SNRK3.15* is a crucial component of the sulfur deprivation response in *Arabidopsis thaliana*

**DOI:** 10.1101/2025.04.29.651231

**Authors:** Anastasia Apodiakou, Elmien Heyneke, Saleh Alseekh, Pinnapat Pinsorn, Sabine Metzger, Stanislav Kopriva, Waltraud Schulze, Rainer Hoefgen, Sarah J. Whitcomb

**Affiliations:** Max Planck Institute of Molecular Plant Physiology, Am Mühlenberg 1, Potsdam-Golm, 14476 Germany; Institute for Plant Sciences, Cluster of Excellence on Plant Sciences (CEPLAS), University of Cologne, Zülpicher Str. 47b, Cologne, 50674 Germany; Department of Plant Systems Biology - University of Hohenheim, Garbenstraße 30, Stuttgart, 70599 Germany; Cereal Crops Research Unit, United States Department of Agriculture - Agricultural Research Service, Madison, WI, USA

**Keywords:** CIPK14/SNRK3.15 (AT5G01820), nutrient deficiency induced senescence (NuDIS), sulfate, chlorophyll, O-acetylserine (OAS)-cluster genes, proteomics

## Abstract

Sulfate deprivation (-S) results in numerous metabolic and phenotypic alterations in plants. Kinases are often key players in transducing nutrient status signals to molecular components involved in metabolic and developmental program regulation, but despite the physiological importance of sulfur, to date, no signaling kinases have been identified in sulfur-deficiency signaling response programs. Here we show that the serine/threonine protein kinase CIPK14/SNRK3.15 plays a regulatory role in the –S response in *Arabidopsis thaliana* seedlings. Multiple molecular and physiological responses to -S are attenuated in *snrk3.15* mutants, including both early adaptive responses and later emergency salvage processes including nutrient deficiency induced senescence. When grown in soil with sufficient sulfur supply, *snrk3.15* mutants showed no clear phenotypes, including no difference in seed sulfur content. Lastly, the proteome dataset generated from Col-0 and *snrk3.15.1* Arabidopsis seedlings under –S conditions for this project is the first of its kind and will be a valuable research resource. Proteomics data are available via ProteomeXchange with identifier PXD046612.
