## Supplemental Table 1 for "*SNRK3.15* is a crucial component of the sulfur deprivation response in *Arabidopsis thaliana*"

### Sheet: PCR
primer name	primer sequence (5'-3')
Lb13	ATTTTGCCGATTTCGGAAC
SALK_147899 LP	CATAACCAGCTCGTCCGTTAG
SALK_147899 RP	AATACGAGGTCGGAAAATTGG
SALK_009699 LP	ACTTGAGTTGGTTCTGGGTCC
SALK_009699 RP	AGGTTCTGCGAGGATCTTAGC

### Sheet: qPCR
gene name	gene ID	primer sequence (5'-3')
SNRK3.15	AT5G01820	F: TAGACACGAATCCGCAGACGAG
		R: TCGTCGTAGCCCTGTTTGAACC
TIP41	AT4G34270	F: GTGAAAACTGTTGGAGAGAAGCAA
		R: TCAACTGGATACCCTTTCGCA
PP2AA3	AT1G13320	F: TAACGTGGCCAAAATGATGC
		R: GTTCTCCACAACCGCTTGGT
SDI1	AT5G48850	F: TCACAAAGTTCCCTGTGGAGACAC
		R: CGGGTTCTTCTCTATCAACTGAGC
SDI2	AT1G04770	F: CGAAGCATGTTCAGTTGGTGGAG
		R: TCAATGGCTTCTTCAGCTCTGTTC
LSU1	AT3G49580	F: ATGGCGAACCGAGGAGGATGC
		R: TGCGATCGTGATAGTCACGT
CHAC	AT5G26220	F: ACATCCTGCTAGGACTTGTACGCT
		R: AGCAGCACCCCACTAAATAGCTCC
SHM7	AT1G36370	F: AGGTGTAAGAATAGGGACACCCGC
		R: GCCGCCTTTATCAGAAAATCCGC
APR3	AT4G21990	F: GGAAGAGATCCTCCGTGAAAGC
		R:CTGTAACCTCAGAAGCAACAATGGA
SULTR4;1	AT5G13550	F: AACCCGAACAAAGATGTTCACT
		R: AAGAACCATTCCTTGCCAACTA
PAP1/MYB75	AT1G56650	F: TGTAAGAGCTGGGCTAAACC
		R: GAAGATCGACTTCATCAGAGC
PAP2/MYB90	AT1G66390	F: TGGGCTAAATCGATGCAGAAAGA
		R: CCAGCAATCAAGGACCACCTAT
CHLC/GUN5	AT5G13630	F: TGGAAGAGTGAACCGTGTCG	https://doi.org/10.3389/fpls.2023.1172059
		R: AGATCACGGAAGACCCCTGA
GUN4	AT3G59400	F: CAGAGCGTTTCCTGACGAATTC	https://doi.org/10.1093/plcell/koac330
		R: CACTGTTATCATCAGCTGTCGC
CAO	AT2G47450	F: CTGCACATGGCGGCTGGTT	https://doi.org/10.1111/tpj.16339
		R: CGTCTTTGCCTTTCCCTCGTT
NYE1/SGR1	AT4G22920	F: GCAAGGATGGGCAAATAGG	https://doi.org/10.1111/pce.14554
		R: CACCGCTTATGTGACAATGAAC
NYC1	AT4G13250	F: TTGATGACCAAGGACGGGCGTTA	https://doi.org/10.1016/j.jplph.2018.01.010
		R: GCTTTGTAAGATGATGAAAGCGCA
ANS/TT18	AT4G22880	F: AAGCTCACACCGATGTAAGC
		R: TTTGCAGTGACCCATTTGCC
NIT3	AT3G44320	F: ATGTCTAGTACTGAAGAAATGTCATCA	https://doi.org/10.3389/fpls.2022.889460
		R: CTATTTGTTTGATTCATCCTCTGC
